# MITF maintains genome stability in non-melanocytic cell lineages and suppresses Hippo pathway signaling

**DOI:** 10.1101/2025.06.09.658599

**Authors:** Drifa H. Gudmundsdottir, Adrián López García de Lomana, Thejus B. Venkatesh, Kritika Kirty, Snaevar Sigurdsson, Linda Vidarsdottir, Ramile Dilshat, Erla Sveinbjornsdottir, Snaedis Ragnarsdottir, Daniel H Magnusson, Maria R. Bustos, Eirikur Steingrimsson, Thorkell Gudjonsson, Stefan Sigurdsson

**Affiliations:** Cancer research laboratory, Faculty of medicine, University of Iceland, 102 Reykjavik Iceland; Biomedical center, University of Iceland, 102 Reykjavik Iceland; Department of genetics and molecular medicine University hospital of Iceland, 102 Reykjavik Iceland; Biotech Research & Innovation Center, University of Copenhagen, 2200 Copenhagen Denmark

## Abstract

Microphthalmia-associated transcription factor (MITF) is crucial for development and survival of melanocytes and serves as a lineage-specific oncogene that is amplified in 10-20% of melanomas. The role of MITF in pathways maintaining genome integrity, such as DNA replication, DNA repair and mitosis has been extensively studied in melanocytes. In addition to its pro-survival role in melanoma, recent studies have shown that MITF expression has important implications for cancer progression and treatment in other cancer types. Nevertheless, studies on the role of MITF in other tissues are scarce. Here, we show that depletion of MITF causes genome instability in non-melanocytic cell lineages, which results in activation of P53, cell cycle arrest and apoptosis. Moreover, we show that P53 activation in MITF depleted cells is dependent on LATS2, a key kinase in the Hippo pathway. Finally, we show that this LATS2 mediated upregulation of P53 is ATR dependent. Collectively, this study highlights the role of MITF as a genome maintenance factor beyond the melanocyte lineage, which might contribute to the tumor suppressive function of MITF.
