## Supplementary table S2 for "MITF maintains genome stability in non-melanocytic cell lineages and suppresses Hippo pathway signaling"

### Sheet: SKMELU2OS analysis Reactome Pat
Comparison	Reactome Pathway ID	Description	Gene ratio	Background ratio	Fold enrichment	Adjusted P	Mapped gene symbols
SK-MEL-28 specific DEGs upregulated	R-HSA-1474244	Extracellular matrix organization	64/543	300/11146	4.37903	1.70566e-21	ADAM19, ADAMTS9, BMP2, CD151, CD44, COL11A2, COL15A1, COL16A1, COL18A1, COL22A1, COL27A1, COL4A1, COL4A2, COL4A5, COL5A2, COLGALT2, CTSB, DCN, DDR2, DST, EMILIN1, FGF2, HSPG2, ICAM1, ICAM5, ITGA1, ITGA10, ITGA3, ITGA5, ITGA6, ITGA9, ITGAX, ITGB1, ITGB3, JAM2, LAMB1, LAMB3, LAMC1, LOXL2, LOXL3, LTBP1, MATN1, MFAP2, MMP1, MMP13, MMP16, NCSTN, P3H1, P3H3, P4HA1, PLEC, PLOD1, PPIB, PRKCA, PXDN, SDC2,…
	R-HSA-1474290	Collagen formation	27/543	90/11146	6.15801	4.1291e-12	CD151, COL11A2, COL15A1, COL16A1, COL18A1, COL22A1, COL27A1, COL4A1, COL4A2, COL4A5, COL5A2, COLGALT2, CTSB, DST, ITGA6, LAMB3, LOXL2, LOXL3, MMP13, P3H1, P3H3, P4HA1, PLEC, PLOD1, PPIB, PXDN, SERPINH1
	R-HSA-3560782	Diseases associated with glycosaminoglycan metabolism	18/543	41/11146	9.01172	4.67229e-11	B3GAT3, B4GALT7, CHST6, CHSY1, CSPG4, DCN, EXT2, GPC1, GPC3, GPC4, GPC6, HSPG2, PAPSS2, SDC2, SDC3, SDC4, SLC26A2, VCAN
	R-HSA-1630316	Glycosaminoglycan metabolism	30/543	126/11146	4.88731	5.95822e-11	B3GAT3, B4GALT7, CD44, CEMIP, CHST2, CHST6, CHST7, CHSY1, CSPG4, DCN, EXT2, GLB1L, GNS, GPC1, GPC3, GPC4, GPC6, HAS3, HS3ST1, HS3ST3A1, HS6ST2, HSPG2, HYAL2, PAPSS2, SDC2, SDC3, SDC4, SLC26A2, ST3GAL1, VCAN
	R-HSA-3560783	Defective B4GALT7 causes EDS, progeroid type	12/543	20/11146	12.316	2.53752e-09	B4GALT7, CSPG4, DCN, GPC1, GPC3, GPC4, GPC6, HSPG2, SDC2, SDC3, SDC4, VCAN
	R-HSA-3560801	Defective B3GAT3 causes JDSSDHD	12/543	20/11146	12.316	2.53752e-09	B3GAT3, CSPG4, DCN, GPC1, GPC3, GPC4, GPC6, HSPG2, SDC2, SDC3, SDC4, VCAN
	R-HSA-3000171	Non-integrin membrane-ECM interactions	19/543	59/11146	6.61029	2.99906e-09	COL11A2, COL4A1, COL4A2, COL4A5, COL5A2, DDR2, FGF2, HSPG2, ITGA6, ITGB1, ITGB3, LAMB1, LAMB3, LAMC1, PRKCA, SDC2, SDC3, SDC4, THBS1
	R-HSA-1971475	A tetrasaccharide linker sequence is required for GAG synthesis	13/543	26/11146	10.2634	5.9704e-09	B3GAT3, B4GALT7, CSPG4, DCN, GPC1, GPC3, GPC4, GPC6, HSPG2, SDC2, SDC3, SDC4, VCAN
	R-HSA-1638091	Heparan sulfate/heparin (HS-GAG) metabolism	18/543	57/11146	6.48212	1.15197e-08	B3GAT3, B4GALT7, CSPG4, DCN, EXT2, GLB1L, GPC1, GPC3, GPC4, GPC6, HS3ST1, HS3ST3A1, HS6ST2, HSPG2, SDC2, SDC3, SDC4, VCAN
	R-HSA-2022090	Assembly of collagen fibrils and other multimeric structures	18/543	61/11146	6.05706	3.65294e-08	CD151, COL11A2, COL15A1, COL18A1, COL27A1, COL4A1, COL4A2, COL4A5, COL5A2, CTSB, DST, ITGA6, LAMB3, LOXL2, LOXL3, MMP13, PLEC, PXDN
	R-HSA-4420332	Defective B3GALT6 causes EDSP2 and SEMDJL1	11/543	20/11146	11.2897	3.70107e-08	CSPG4, DCN, GPC1, GPC3, GPC4, GPC6, HSPG2, SDC2, SDC3, SDC4, VCAN
	R-HSA-216083	Integrin cell surface interactions	21/543	85/11146	5.0713	4.00366e-08	CD44, COL16A1, COL18A1, COL4A1, COL4A2, COL4A5, COL5A2, HSPG2, ICAM1, ICAM5, ITGA1, ITGA10, ITGA3, ITGA5, ITGA6, ITGA9, ITGAX, ITGB1, ITGB3, JAM2, THBS1
	R-HSA-3656237	Defective EXT2 causes exostoses 2	9/543	14/11146	13.1957	1.81232e-07	EXT2, GPC1, GPC3, GPC4, GPC6, HSPG2, SDC2, SDC3, SDC4
	R-HSA-3656253	Defective EXT1 causes exostoses 1, TRPS2 and CHDS	9/543	14/11146	13.1957	1.81232e-07	EXT2, GPC1, GPC3, GPC4, GPC6, HSPG2, SDC2, SDC3, SDC4
	R-HSA-3000157	Laminin interactions	12/543	30/11146	8.21068	4.44797e-07	COL18A1, COL4A1, COL4A2, COL4A5, HSPG2, ITGA1, ITGA3, ITGA6, ITGB1, LAMB1, LAMB3, LAMC1
	R-HSA-1793185	Chondroitin sulfate/dermatan sulfate metabolism	15/543	50/11146	6.15801	5.36633e-07	B3GAT3, B4GALT7, CHST7, CHSY1, CSPG4, DCN, GPC1, GPC3, GPC4, GPC6, HSPG2, SDC2, SDC3, SDC4, VCAN
	R-HSA-2022928	HS-GAG biosynthesis	12/543	31/11146	7.94582	6.12257e-07	EXT2, GPC1, GPC3, GPC4, GPC6, HS3ST1, HS3ST3A1, HS6ST2, HSPG2, SDC2, SDC3, SDC4
	R-HSA-1650814	Collagen biosynthesis and modifying enzymes	17/543	67/11146	5.20827	8.04861e-07	COL11A2, COL15A1, COL16A1, COL18A1, COL22A1, COL27A1, COL4A1, COL4A2, COL4A5, COL5A2, COLGALT2, P3H1, P3H3, P4HA1, PLOD1, PPIB, SERPINH1
	R-HSA-71387	Metabolism of carbohydrates	38/543	290/11146	2.68971	1.26738e-06	B3GALT1, B3GAT3, B4GALT7, CD44, CEMIP, CHST2, CHST6, CHST7, CHSY1, CSPG4, DCN, ENO3, EXT2, G6PD, GLB1L, GNS, GPC1, GPC3, GPC4, GPC6, HAS3, HS3ST1, HS3ST3A1, HS6ST2, HSPG2, HYAL2, MANBA, PAPSS2, PC, PFKFB4, PGD, RBKS, SDC2, SDC3, SDC4, SLC26A2, ST3GAL1, VCAN
	R-HSA-9694614	Attachment and Entry	9/543	19/11146	9.72318	4.698e-06	GPC1, GPC3, GPC4, GPC6, HSPG2, NRP1, SDC2, SDC3, SDC4
	R-HSA-3000170	Syndecan interactions	10/543	27/11146	7.60248	1.43122e-05	COL5A2, FGF2, ITGA6, ITGB1, ITGB3, PRKCA, SDC2, SDC3, SDC4, THBS1
	R-HSA-3781865	Diseases of glycosylation	23/543	144/11146	3.27857	2.14941e-05	ADAMTS17, ADAMTS9, B3GAT3, B4GALT7, CHST6, CHSY1, CSPG4, DCN, EXT2, GPC1, GPC3, GPC4, GPC6, HSPG2, MAN1B1, MUC5B, PAPSS2, SDC2, SDC3, SDC4, SLC26A2, THBS1, VCAN
	R-HSA-3000178	ECM proteoglycans	16/543	76/11146	4.32141	2.72946e-05	COL4A1, COL4A2, COL4A5, COL5A2, DCN, HSPG2, ITGA9, ITGAX, ITGB1, ITGB3, LAMB1, LAMC1, MATN1, SPARC, TGFB3, VCAN
	R-HSA-9820960	Respiratory syncytial virus (RSV) attachment and entry	9/543	23/11146	8.03219	2.90542e-05	GPC1, GPC3, GPC4, GPC6, HSPG2, SDC2, SDC3, SDC4, TLR4
	R-HSA-6785807	Interleukin-4 and Interleukin-13 signaling	19/543	108/11146	3.61118	4.10693e-05	ANXA1, BCL6, FGF2, FSCN1, ICAM1, IL10, IL13RA1, IL13RA2, IL1B, IL4R, ITGAX, ITGB1, LIF, MMP1, RHOU, RORA, TIMP1, VEGFA, ZEB1
	R-HSA-2024096	HS-GAG degradation	9/543	24/11146	7.69751	4.10693e-05	GLB1L, GPC1, GPC3, GPC4, GPC6, HSPG2, SDC2, SDC3, SDC4
	R-HSA-1474228	Degradation of the extracellular matrix	21/543	140/11146	3.07901	0.000156913	ADAMTS9, CD44, COL11A2, COL15A1, COL16A1, COL18A1, COL4A1, COL4A2, COL4A5, COL5A2, CTSB, DCN, HSPG2, LAMB1, LAMB3, LAMC1, MMP1, MMP13, MMP16, NCSTN, TIMP1
	R-HSA-975634	Retinoid metabolism and transport	11/543	44/11146	5.13168	0.000227974	AKR1C3, GPC1, GPC3, GPC4, GPC6, HSPG2, LRP1, LRP2, SDC2, SDC3, SDC4
	R-HSA-2187338	Visual phototransduction	17/543	104/11146	3.35533	0.000379639	AKR1C3, CHURC1-FNTB, DHRS3, FNTB, GPC1, GPC3, GPC4, GPC6, HSD17B6, HSPG2, LRP1, LRP2, PRKCA, RDH5, SDC2, SDC3, SDC4
	R-HSA-5668914	Diseases of metabolism	29/543	250/11146	2.3811	0.000446411	ADAMTS17, ADAMTS9, B3GAT3, B4GALT7, CHST6, CHSY1, CSPG4, CUBN, DCN, EXT2, GNS, GPC1, GPC3, GPC4, GPC6, HSPG2, MAN1B1, MUC5B, PAPSS2, PC, PCCA, SDC2, SDC3, SDC4, SLC26A2, TBXAS1, THBS1, TPMT, VCAN
	R-HSA-6806667	Metabolism of fat-soluble vitamins	11/543	48/11146	4.70404	0.000508039	AKR1C3, GPC1, GPC3, GPC4, GPC6, HSPG2, LRP1, LRP2, SDC2, SDC3, SDC4
	R-HSA-202733	Cell surface interactions at the vascular wall	19/543	137/11146	2.84677	0.00118241	CD44, CD58, CD74, CD99L2, CXADR, GPC1, ITGA3, ITGA5, ITGA6, ITGAX, ITGB1, ITGB3, JAM2, MMP1, SDC2, SDC3, SDC4, SELL, SHC1
	R-HSA-1566948	Elastic fibre formation	10/543	44/11146	4.66516	0.00122829	BMP2, EMILIN1, ITGA5, ITGB1, ITGB3, LOXL2, LOXL3, LTBP1, MFAP2, TGFB3
	R-HSA-8948216	Collagen chain trimerization	10/543	44/11146	4.66516	0.00122829	COL11A2, COL15A1, COL16A1, COL18A1, COL22A1, COL27A1, COL4A1, COL4A2, COL4A5, COL5A2
	R-HSA-9772572	Early SARS-CoV-2 Infection Events	9/543	38/11146	4.86159	0.00205822	GPC1, GPC3, GPC4, GPC6, HSPG2, NRP1, SDC2, SDC3, SDC4
	R-HSA-8874081	MET activates PTK2 signaling	8/543	30/11146	5.47379	0.00205822	COL11A2, COL27A1, COL5A2, ITGA3, ITGB1, LAMB1, LAMB3, LAMC1
	R-HSA-446107	Type I hemidesmosome assembly	5/543	11/11146	9.33032	0.00286763	CD151, DST, ITGA6, LAMB3, PLEC
	R-HSA-2243919	Crosslinking of collagen fibrils	6/543	18/11146	6.84223	0.0041849	COL4A1, COL4A2, COL4A5, LOXL2, LOXL3, PXDN
	R-HSA-373760	L1CAM interactions	16/543	119/11146	2.75989	0.00573961	ANK3, CHL1, CNTN6, ITGA1, ITGA10, ITGA5, ITGA9, ITGB1, ITGB3, LAMB1, LAMC1, NRP1, NRP2, TUBA1A, TUBB2A, TUBB2B
	R-HSA-1442490	Collagen degradation	11/543	64/11146	3.52803	0.00638858	COL11A2, COL15A1, COL16A1, COL18A1, COL4A1, COL4A2, COL4A5, COL5A2, CTSB, MMP1, MMP13
	R-HSA-76005	Response to elevated platelet cytosolic Ca2+	17/543	134/11146	2.60413	0.00711476	F8, FAM3C, HSPA5, ITGB3, MAGED2, MANF, PCYOX1L, PHACTR2, PRKCA, SERPINA1, SERPINA3, SPARC, TGFB3, THBS1, TIMP1, TIMP3, VEGFA
	R-HSA-196854	Metabolism of vitamins and cofactors	22/543	200/11146	2.25794	0.00762188	AKR1C3, CUBN, ENPP1, GPC1, GPC3, GPC4, GPC6, HSPG2, LRP1, LRP2, MOCOS, MTHFD2L, NNMT, PARP8, PC, PCCA, SDC2, SDC3, SDC4, SLC25A42, SLC2A3, TCN1
	R-HSA-114608	Platelet degranulation	16/543	129/11146	2.54595	0.0131564	F8, FAM3C, HSPA5, ITGB3, MAGED2, MANF, PCYOX1L, PHACTR2, SERPINA1, SERPINA3, SPARC, TGFB3, THBS1, TIMP1, TIMP3, VEGFA
	R-HSA-8875878	MET promotes cell motility	8/543	41/11146	4.00521	0.0171325	COL11A2, COL27A1, COL5A2, ITGA3, ITGB1, LAMB1, LAMB3, LAMC1
	R-HSA-381426	Regulation of Insulin-like Growth Factor (IGF) transport and uptake by Insulin-like Growth Factor Binding Proteins (IGFBPs)	15/543	125/11146	2.4632	0.0262739	CDH2, GPC3, IGFBP3, IGFBP6, LAMB1, LAMC1, LTBP1, MMP1, PRSS23, SDC2, SERPINA1, SERPIND1, TIMP1, TMEM132A, VCAN
	R-HSA-446728	Cell junction organization	14/543	115/11146	2.4989	0.0323982	ADAM19, AMOT, ANG, CD151, CDH2, CLDN1, CLDN2, DST, ITGA6, ITGB1, LAMB3, NECTIN2, PALS1, PLEC
	R-HSA-2129379	Molecules associated with elastic fibres	7/543	37/11146	3.88343	0.04129	BMP2, EMILIN1, ITGB1, ITGB3, LTBP1, MFAP2, TGFB3
	R-HSA-186797	Signaling by PDGF	9/543	58/11146	3.18518	0.04129	COL4A1, COL4A2, COL4A5, COL5A2, PDGFC, PDGFD, PDGFRA, PLAT, THBS1
	R-HSA-8957275	Post-translational protein phosphorylation	13/543	108/11146	2.47081	0.0493699	CDH2, GPC3, IGFBP3, LAMB1, LAMC1, LTBP1, PRSS23, SDC2, SERPINA1, SERPIND1, TIMP1, TMEM132A, VCAN
	R-HSA-2022870	Chondroitin sulfate biosynthesis	5/543	20/11146	5.13168	0.0494237	CHST7, CHSY1, CSPG4, DCN, VCAN
SK-MEL-28 specific DEGs downregulated	R-HSA-9856651	MITF-M-dependent gene expression	15/397	88/11146	4.78561	0.000430655	ATP6V1C1, BCL7A, BIRC7, CDK2, DCT, GMPR, GPR143, IRF4, MLANA, MLPH, PMEL, PPARGC1A, RAB27A, TRPM1, TYRP1
	R-HSA-9730414	MITF-M-regulated melanocyte development	17/397	130/11146	3.67142	0.00174426	ATP6V1C1, BCL7A, BIRC7, CDH1, CDK2, DCT, GMPR, GPR143, IRF4, MLANA, MLPH, PMEL, PPARGC1A, RAB27A, SNAI2, TRPM1, TYRP1
	R-HSA-9824585	Regulation of MITF-M-dependent genes involved in pigmentation	9/397	42/11146	6.01619	0.00445249	BCL7A, DCT, GPR143, IRF4, MLANA, MLPH, PMEL, RAB27A, TYRP1
intersect specific DEGs upregulated	R-HSA-1474244	Extracellular matrix organization	16/116	300/11146	5.1246	3.73331e-05	CAPN5, COL11A1, COL13A1, FURIN, HAPLN1, HTRA1, ITGA2, ITGA7, LAMA4, LTBP3, MMP15, SCUBE3, SERPINE1, SPP1, TGFB1, TNC
	R-HSA-3000178	ECM proteoglycans	7/116	76/11146	8.85005	0.00318431	HAPLN1, ITGA2, ITGA7, LAMA4, SERPINE1, TGFB1, TNC
	R-HSA-4641263	Regulation of FZD by ubiquitination	4/116	21/11146	18.3021	0.00926368	FZD6, FZD8, LGR4, LRP6
	R-HSA-1474228	Degradation of the extracellular matrix	8/116	140/11146	5.49064	0.0123027	CAPN5, COL11A1, COL13A1, FURIN, HTRA1, MMP15, SCUBE3, SPP1
	R-HSA-1793185	Chondroitin sulfate/dermatan sulfate metabolism	5/116	50/11146	9.60862	0.0156086	B3GAT1, CHPF, CSGALNACT1, CSPG5, GPC2
	R-HSA-3000171	Non-integrin membrane-ECM interactions	5/116	59/11146	8.1429	0.0285309	COL11A1, ITGA2, LAMA4, TGFB1, TNC
intersect specific DEGs downregulated	R-HSA-71288	Creatine metabolism	3/68	11/11146	44.7032	0.0127004	CKB, CKMT1A, CKMT1B
U2OS specific DEGs upregulated	R-HSA-112316	Neuronal System	44/432	410/11146	2.76888	7.10843e-07	ACHE, ADCY5, ADCY9, APBA1, CACNA1A, CACNA2D2, CASK, CPLX1, DLGAP3, GABRA2, GLS2, GNAI1, GRIP2, HCN1, HCN2, HOMER1, KCNA1, KCNA2, KCNC1, KCNC3, KCNC4, KCND1, KCND3, KCNJ11, KCNJ8, KCNK3, KCNK6, KCNN1, LIN7A, LRFN1, LRRC4B, LRRTM4, MAPK3, MAPT, NEFL, NLGN4X, NSF, NTRK3, PLCB2, SHANK1, SLC17A7, SLC18A2, SLC1A3, SLITRK4
	R-HSA-397014	Muscle contraction	27/432	205/11146	3.39817	1.19486e-05	ATP1A3, ATP2A3, CACNA1H, CACNA2D2, CACNG6, CACNG7, CASQ1, FXYD7, KAT2B, KCND1, KCND3, KCNIP1, KCNIP2, KCNJ11, KCNK3, KCNK6, MYL1, MYL4, RYR1, SCN1B, SCN2B, SCN4B, SLC8A2, TLN1, TNNC1, TNNT1, TNNT2
	R-HSA-5576891	Cardiac conduction	20/432	132/11146	3.90923	5.41598e-05	ATP1A3, ATP2A3, CACNA2D2, CACNG6, CACNG7, CASQ1, FXYD7, KAT2B, KCND1, KCND3, KCNIP1, KCNIP2, KCNJ11, KCNK3, KCNK6, RYR1, SCN1B, SCN2B, SCN4B, SLC8A2
	R-HSA-1296071	Potassium Channels	14/432	103/11146	3.50692	0.0104651	HCN1, HCN2, KCNA1, KCNA2, KCNC1, KCNC3, KCNC4, KCND1, KCND3, KCNJ11, KCNJ8, KCNK3, KCNK6, KCNN1
	R-HSA-6794362	Protein-protein interactions at synapses	12/432	86/11146	3.60013	0.0227917	APBA1, CASK, DLGAP3, HOMER1, LIN7A, LRFN1, LRRC4B, LRRTM4, NLGN4X, NTRK3, SHANK1, SLITRK4
	R-HSA-8873719	RAB geranylgeranylation	10/432	65/11146	3.96937	0.0310046	CHML, RAB12, RAB14, RAB15, RAB20, RAB36, RAB37, RAB40B, RAB42, RABGGTA
	R-HSA-3906995	Diseases associated with O-glycosylation of proteins	10/432	69/11146	3.73926	0.0439682	ADAMTS10, ADAMTS15, ADAMTSL4, LARGE1, MUC1, MUC15, MUC3A, NOTCH1, NOTCH3, SBSPON
U2OS specific DEGs downregulated	R-HSA-9709603	Impaired BRCA2 binding to PALB2	6/296	24/11146	9.41385	0.00694794	BRCA1, BRCA2, RAD51, RBBP8, TOP3A, XRCC2
	R-HSA-5693568	Resolution of D-loop Structures through Holliday Junction Intermediates	7/296	36/11146	7.32188	0.00694794	BRCA1, BRCA2, FIRRM, RAD51, RBBP8, TOP3A, XRCC2
	R-HSA-9701192	Defective homologous recombination repair (HRR) due to BRCA1 loss of function	6/296	25/11146	9.0373	0.00694794	BRCA1, BRCA2, RAD51, RBBP8, TOP3A, XRCC2
	R-HSA-9701193	Defective homologous recombination repair (HRR) due to PALB2 loss of function	6/296	25/11146	9.0373	0.00694794	BRCA1, BRCA2, RAD51, RBBP8, TOP3A, XRCC2
	R-HSA-9704331	Defective HDR through Homologous Recombination Repair (HRR) due to PALB2 loss of BRCA1 binding function	6/296	25/11146	9.0373	0.00694794	BRCA1, BRCA2, RAD51, RBBP8, TOP3A, XRCC2
	R-HSA-9704646	Defective HDR through Homologous Recombination Repair (HRR) due to PALB2 loss of BRCA2/RAD51/RAD51C binding function	6/296	25/11146	9.0373	0.00694794	BRCA1, BRCA2, RAD51, RBBP8, TOP3A, XRCC2
	R-HSA-5693537	Resolution of D-Loop Structures	7/296	37/11146	7.124	0.00695844	BRCA1, BRCA2, FIRRM, RAD51, RBBP8, TOP3A, XRCC2
	R-HSA-5693554	Resolution of D-loop Structures through Synthesis-Dependent Strand Annealing (SDSA)	6/296	27/11146	8.36787	0.00759172	BRCA1, BRCA2, RAD51, RBBP8, TOP3A, XRCC2
	R-HSA-5693616	Presynaptic phase of homologous DNA pairing and strand exchange	7/296	40/11146	6.5897	0.00759172	BRCA1, BRCA2, RAD51, RBBP8, RPA2, TOP3A, XRCC2
	R-HSA-5693538	Homology Directed Repair	13/296	140/11146	3.49657	0.00759172	BABAM2, BRCA1, BRCA2, CLSPN, FEN1, FIRRM, RAD51, RBBP8, RFC1, RPA2, TIMELESS, TOP3A, XRCC2
	R-HSA-9675136	Diseases of DNA Double-Strand Break Repair	7/296	41/11146	6.42897	0.00759172	BRCA1, BRCA2, RAD51, RBBP8, RPA2, TOP3A, XRCC2
	R-HSA-9701190	Defective homologous recombination repair (HRR) due to BRCA2 loss of function	7/296	41/11146	6.42897	0.00759172	BRCA1, BRCA2, RAD51, RBBP8, RPA2, TOP3A, XRCC2
	R-HSA-5685942	HDR through Homologous Recombination (HRR)	9/296	70/11146	4.84141	0.00759172	BRCA1, BRCA2, FIRRM, RAD51, RBBP8, RFC1, RPA2, TOP3A, XRCC2
	R-HSA-69242	S Phase	14/296	162/11146	3.25417	0.00799319	CCNE2, CDCA5, CDT1, FEN1, GINS1, MCM4, MYC, ORC1, PRIM2, PSMD5, RFC1, RPA2, UBE2D1, WEE1
	R-HSA-5693579	Homologous DNA Pairing and Strand Exchange	7/296	43/11146	6.12995	0.00886824	BRCA1, BRCA2, RAD51, RBBP8, RPA2, TOP3A, XRCC2
	R-HSA-69190	DNA strand elongation	6/296	32/11146	7.06039	0.0109944	FEN1, GINS1, MCM4, PRIM2, RFC1, RPA2
	R-HSA-5693532	DNA Double-Strand Break Repair	14/296	170/11146	3.10103	0.0109944	BABAM2, BRCA1, BRCA2, CLSPN, FEN1, FIRRM, RAD51, RBBP8, RFC1, RPA2, TIMELESS, TOP3A, XRCC2, XRCC4
	R-HSA-68962	Activation of the pre-replicative complex	6/296	33/11146	6.84644	0.0121126	CDT1, MCM10, MCM4, ORC1, PRIM2, RPA2
	R-HSA-5693567	HDR through Homologous Recombination (HRR) or Single Strand Annealing (SSA)	12/296	134/11146	3.37213	0.0131252	BABAM2, BRCA1, BRCA2, CLSPN, FIRRM, RAD51, RBBP8, RFC1, RPA2, TIMELESS, TOP3A, XRCC2
	R-HSA-9709570	Impaired BRCA2 binding to RAD51	6/296	35/11146	6.45521	0.0152792	BRCA1, BRCA2, RAD51, RBBP8, RPA2, TOP3A
	R-HSA-69239	Synthesis of DNA	11/296	120/11146	3.45175	0.0175992	CCNE2, CDT1, FEN1, GINS1, MCM4, ORC1, PRIM2, PSMD5, RFC1, RPA2, UBE2D1
	R-HSA-9675135	Diseases of DNA repair	7/296	51/11146	5.16839	0.0181211	BRCA1, BRCA2, RAD51, RBBP8, RPA2, TOP3A, XRCC2
	R-HSA-69206	G1/S Transition	11/296	131/11146	3.1619	0.0339542	CCNE2, CDT1, MCM10, MCM4, MYC, ORC1, PRIM2, PSMD5, RBL1, RPA2, WEE1
	R-HSA-69620	Cell Cycle Checkpoints	18/296	292/11146	2.32122	0.0358392	BABAM2, BRCA1, CCNE2, CENPQ, CENPU, CLSPN, ITGB3BP, MCM10, MCM4, ORC1, PKMYT1, PSMD5, RBBP8, RPA2, TOP3A, UBE2D1, WEE1, ZWILCH
	R-HSA-170834	Signaling by TGF-beta Receptor Complex	9/296	94/11146	3.6053	0.0370633	JUNB, LTBP2, MAPK1, MYC, RBL1, SNW1, TGFBR2, TGFBR3, UBE2D1
